# Design of novel Cyanovirin-N variants by modulation of binding dynamics through distal mutations

**DOI:** 10.1101/2020.12.21.423842

**Authors:** I. Can Kazan, Prerna Sharma, Mohammad Imtiazur Rahman, Andrey Bobkov, Raimund Fromme, Giovanna Ghirlanda, S. Banu Ozkan

**Affiliations:** School of Molecular Sciences, Arizona State University, Tempe, AZ; Center for Biological Physics and Department of Physics, Arizona State University, Tempe, AZ; Sanford Burnham Prebys Medical Discovery Institute, La Jolla, CA

## Abstract

We develop integrated coevolution and dynamic coupling (ICDC) approach to identify, mutate, and assess distal sites to modulate function. We validate the approach first by analyzing the existing mutational fitness data of TEM-1 β-lactamase and show that allosteric positions co-evolved and dynamically coupled with the active site significantly modulate function. We further apply ICDC approach to identify positions and their mutations that can modulate binding affinity in a lectin, Cyanovirin-N (CV-N), that selectively binds to dimannose, and predict binding energies of its variants through Adaptive BP-Dock. Computational and experimental analyses reveal that binding enhancing mutants identified by ICDC impact the dynamics of the binding pocket, and show that rigidification of the binding residues compensates for the entropic cost of binding. This work suggests a general mechanism by which distal mutations modulate function through dynamic allostery and provides a blueprint to identify candidates for mutagenesis in order to optimize protein function.
