## Supplementary file 1 for "Design of novel Cyanovirin-N variants by modulation of binding dynamics through distal mutations"

### Sheet: supplementary_table_1
Residue	DFI Score	DCI Score	Distance from Binding Sites (Å)		RAPTORX Score	MISTIC Score	EVCOUPLING Score
			Minimum	Average
26	0.89	0.77	24	30	0.58	0.11	0.75
27	0.91	0.75	26	31	0.62	0.09	0.55
28	0.87	0.78	25	31	0.52	0.21	0.74
29	0.73	0.81	21	27	0.72	0.25	0.81
30	0.77	0.76	22	27	0.68	0.22	0.94
31	0.82	0.76	24	29	0.44	0.11	0.68
32	0.72	0.84	21	26	0.62	0.13	0.91
33	0.63	0.83	19	24	0.8	0.5	0.88
34	0.78	0.79	21	26	0.62	0.51	0.67
35	0.8	0.81	21	27	0.52	0.09	0.53
36	0.69	0.83	17	23	0.72	0.95	0.72
37	0.73	0.8	17	24	0.78	0.97	0.56
38	0.86	0.82	20	27	0.58	0.59	0.88
39	0.86	0.81	18	26	0.62	0.37	0.88
40	0.78	0.8	15	23	0.82	0.57	0.72
41	0.82	0.82	17	25	0.82	0.42	0.87
42	0.66	0.89	15	22	0.89	0.93	0.83
43	0.52	0.9	15	21	0.91	0.54	0.52
44	0.2	0.94	14	19	0.92	0.87	0.32
45	0.1	0.89	15	19	0.93	0.99	0.67
46	0.05	0.86	15	19	0.9	0.88	0.69
47	0.13	0.85	16	20	0.89	0.84	0.97
48	0.16	0.86	16	22	0.83	0.56	0.74
49	0.32	0.83	17	23	0.84	0.21	0.44
50	0.52	0.65	19	25	0.52	0.9	0.86
51	0.56	0.35	17	24	0.77	0.77	0.92
52	0.75	0.28	21	27	0.44	0.49	0.5
53	0.78	0.28	23	29	0.33	0.33	0.92
54	0.7	0.32	20	26	0.52	0.88	0.44
55	0.71	0.31	22	28	0.52	0.22	0.82
56	0.65	0.62	21	26	0.76	0.39	0.7
57	0.58	0.77	21	27	0.83	0.63	0.76
58	0.54	0.78	21	26	0.82	0.01	0.39
59	0.47	0.76	20	24	0.68	0.51	0.91
60	0.38	0.87	20	24	0.8	0.72	0.98
61	0.3	0.89	20	23	0.58	0.99	0.68
62	0.25	0.61	19	22	0.62	0.37	0.97
63	0.32	0.75	20	22	0.71	0.24	0.29
64	0.24	0.82	18	21	0.75	0.64	0.72
65	0.17	0.88	16	18	0.91	0.66	0.41
66	0.07	0.89	12	15	0.91	0.99	0.59
67	0.14	0.94	9	13	0.98	0.98	0.48
68	0.09	0.98	6	10	0.96	0.71	0.97
69	0.17	0.99	4	8	0.99	0.89	0.89
70	0.15	0.99	0	6	0.99	0.99	0.99
71	0.06	0.99	4	8	0.98	0.93	0.32
72	0.09	0.99	4	9	0.98	0.98	0.86
73	0.05	0.99	0	8	0.99	0.99	0.94
74	0.08	0.99	4	10	0.98	0.35	0.88
75	0.11	0.98	5	12	0.9	0.25	0.6
76	0.03	0.99	5	12	0.92	0.9	0.91
77	0.03	0.97	6	13	0.93	0.84	0.83
78	0.21	0.97	9	15	0.81	0.77	0.84
79	0.28	0.97	10	17	0.62	0.86	0.82
80	0.25	0.92	11	17	0.66	0.98	0.9
81	0.49	0.86	13	19	0.58	0.99	0.61
82	0.67	0.91	15	21	0.44	0.89	0.99
83	0.74	0.89	16	22	0.16	0.41	0.44
84	0.77	0.84	17	23	0.33	0.41	0.48
85	0.87	0.91	19	25	0.16	0.75	0.78
86	0.94	0.91	20	27	0.01	0.18	0.67
87	0.95	0.92	22	28	0.16	0.42	0.67
88	0.93	0.86	20	26	0.16	0.69	0.79
89	0.84	0.8	18	23	0.16	0.73	0.96
90	0.9	0.89	18	24	0.02	0.45	0.88
91	0.83	0.87	17	22	0.33	0.88	0.59
92	0.93	0.89	19	24	0.16	0.69	0.88
93	0.92	0.92	19	24	0.16	0.35	0.51
94	0.9	0.93	19	23	0.16	0.29	0.4
95	0.89	0.91	18	21	0.8	0.87	0.95
96	0.96	0.9	19	23	0.62	0.28	0.69
97	0.97	0.93	16	21	0.92	0.81	0.91
98	0.98	0.92	16	22	0.85	0.48	0.58
99	0.99	0.9	16	22	0.84	0.25	0.94
100	0.99	0.92	14	21	0.86	0.27	0.98
101	0.96	0.92	11	18	0.88	0.61	0.86
102	0.91	0.92	10	17	0.91	0.92	0.99
103	0.84	0.96	8	14	0.92	0.33	0.34
104	0.9	0.97	9	14	0.92	0.33	0.67
105	0.85	0.97	8	12	0.93	0.7	0.76
106	0.75	0.98	8	13	0.95	0.93	0.92
107	0.83	0.98	9	14	0.94	0.99	0.62
108	0.79	0.95	9	15	0.95	0.65	0.61
109	0.76	0.92	11	16	0.96	0.64	0.52
110	0.94	0.93	13	18	0.94	0.62	0.98
111	0.97	0.9	15	20	0.91	0.86	0.75
112	0.97	0.91	16	21	0.88	0.54	0.46
113	0.98	0.93	18	22	0.86	0.65	0.99
114	0.99	0.92	21	26	0.81	0.24	0.66
115	0.99	0.92	21	25	0.68	0.43	0.92
116	0.95	0.93	18	22	0.52	0.45	0.7
117	0.81	0.91	16	20	0.87	0.83	0.43
118	0.76	0.87	17	20	0.44	0.97	0.43
119	0.54	0.79	14	18	0.58	0.94	0.99
120	0.63	0.84	14	18	0.44	0.42	0.99
121	0.55	0.63	13	17	0.66	0.91	0.91
122	0.15	0.92	10	14	0.71	0.92	0.86
123	0.11	0.96	8	13	0.87	0.42	0.88
124	0.27	0.96	9	14	0.83	0.26	0.36
125	0.21	0.97	7	12	0.92	0.88	0.68
126	0.13	0.99	5	9	0.99	0.96	0.72
127	0.22	0.99	5	9	0.99	0.84	0.85
128	0.31	0.98	6	11	0.96	0.78	0.86
129	0.37	0.99	4	10	0.97	0.15	0.54
130	0.38	0.99	0	7	0.99	0.99	0.94
131	0.39	0.99	4	10	0.98	0.99	0.67
132	0.46	0.98	6	9	0.99	0.99	0.94
133	0.46	0.96	8	12	0.96	0.41	0.98
134	0.14	0.95	9	12	0.98	0.98	0.45
135	0.06	0.95	7	10	0.99	0.64	0.87
136	0.21	0.95	6	12	0.99	0.97	0.53
137	0.13	0.93	10	15	0.93	0.95	0.95
138	0.05	0.89	10	14	0.94	0.98	0.99
139	0.08	0.91	10	14	0.97	0.82	0.84
140	0.29	0.73	12	17	0.95	0.33	0.56
141	0.34	0.77	14	19	0.81	0.1	0.5
142	0.35	0.52	13	19	0.83	0.61	0.77
143	0.44	0.7	15	20	0.82	0.99	0.59
144	0.33	0.88	12	17	0.91	0.99	0.67
145	0.36	0.87	11	16	0.97	0.91	0.53
146	0.51	0.89	14	19	0.88	0.48	0.9
147	0.48	0.88	14	19	0.81	0.8	0.86
148	0.3	0.68	11	16	0.94	0.78	0.95
149	0.34	0.71	13	17	0.86	0.71	0.87
150	0.5	0.84	16	21	0.44	0.34	0.89
151	0.48	0.75	14	20	0.68	0.89	0.99
152	0.37	0.52	13	18	0.76	0.29	0.86
153	0.44	0.51	17	22	0.44	0.68	0.84
154	0.57	0.6	18	24	0.33	0.74	0.47
155	0.58	0.51	17	23	0.68	0.91	0.91
156	0.56	0.33	19	23	0.44	0.99	0.6
157	0.4	0.29	16	21	0.78	0.96	0.34
158	0.41	0.31	18	22	0.58	0.54	0.78
159	0.33	0.64	17	20	0.8	0.5	0.76
160	0.22	0.6	13	16	0.88	0.56	0.71
161	0.3	0.83	13	16	0.88	0.62	0.5
162	0.26	0.86	11	14	0.94	0.68	0.24
163	0.45	0.97	10	16	0.96	0.85	0.45
164	0.43	0.98	7	14	0.97	0.93	0.87
165	0.38	0.99	4	12	0.95	0.38	0.97
166	0.41	0.99	0	10	0.94	0.99	0.99
167	0.53	0.99	3	11	0.93	0.72	0.99
168	0.54	0.99	5	13	0.93	0.9	0.99
169	0.33	0.99	6	12	0.96	0.99	0.99
170	0.43	0.95	8	11	0.93	0.96	0.99
171	0.51	0.94	10	14	0.94	0.82	0.98
172	0.36	0.91	10	15	0.96	0.49	0.99
173	0.62	0.95	14	18	0.97	0.2	0.95
174	0.66	0.95	16	21	0.96	0.7	0.32
175	0.68	0.94	18	22	0.97	0.56	0.25
176	0.6	0.89	17	20	0.97	0.78	0.56
177	0.51	0.68	16	19	0.96	0.22	0.93
178	0.44	0.84	13	17	0.96	0.73	0.34
179	0.25	0.85	11	13	0.98	0.97	0.93
180	0.16	0.91	11	14	0.93	0.93	0.25
181	0.19	0.9	12	15	0.92	0.99	0.71
182	0.1	0.7	15	18	0.66	0.98	0.65
183	0.04	0.5	14	17	0.84	0.97	0.75
184	0.16	0.43	17	20	0.44	0.33	0.81
185	0.2	0.56	16	19	0.71	0.92	0.39
186	0.12	0.7	12	15	0.93	0.43	0.31
187	0.08	0.73	13	17	0.84	0.91	0.99
188	0.14	0.59	16	20	0.66	0.47	0.88
189	0.18	0.63	13	18	0.83	0.4	0.9
190	0.19	0.78	12	16	0.95	0.94	0.86
191	0.22	0.71	15	20	0.58	0.25	0.98
192	0.24	0.58	16	21	0.52	0.7	0.56
193	0.23	0.69	13	19	0.87	0.63	0.47
194	0.35	0.52	14	19	0.77	0.23	0.67
195	0.52	0.48	18	23	0.16	0.16	0.94
196	0.56	0.4	19	24	0.16	0.88	0.61
197	0.71	0.42	21	26	0.33	0.39	0.49
198	0.57	0.58	18	24	0.44	0.33	0.66
199	0.61	0.45	17	23	0.74	0.99	0.67
200	0.76	0.33	19	25	0.33	0.14	0.6
201	0.79	0.43	20	25	0.33	0.09	0.32
202	0.75	0.47	19	25	0.16	0.13	0.76
203	0.57	0.34	16	21	0.74	0.6	0.42
204	0.53	0.52	15	20	0.81	0.6	0.55
205	0.59	0.79	16	21	0.58	0.45	0.96
206	0.48	0.71	14	19	0.71	0.37	0.27
207	0.26	0.85	11	16	0.93	0.95	0.62
208	0.35	0.9	11	17	0.93	0.43	0.92
209	0.42	0.92	12	18	0.8	0.32	0.76
210	0.28	0.92	10	14	0.93	0.77	0.34
211	0.23	0.94	6	13	0.97	0.94	0.5
212	0.41	0.92	9	16	0.93	0.2	0.7
213	0.43	0.94	10	16	0.94	0.41	0.47
214	0.27	0.94	7	13	0.96	0.97	0.73
215	0.4	0.95	9	14	0.96	0.45	0.73
216	0.39	0.96	8	12	0.96	0.98	0.7
217	0.31	0.96	7	12	0.95	0.97	0.88
218	0.64	0.87	11	16	0.94	0.41	0.95
219	0.68	0.64	12	17	0.93	0.34	0.9
220	0.49	0.67	10	16	0.95	0.96	0.99
221	0.42	0.55	10	17	0.95	0.88	0.34
222	0.61	0.56	11	18	0.93	0.99	0.74
223	0.71	0.51	14	20	0.88	0.88	0.64
224	0.69	0.59	16	22	0.83	0.68	0.75
225	0.74	0.45	15	22	0.84	0.76	0.99
226	0.92	0.44	19	26	0.71	0.99	0.6
227	0.98	0.67	20	27	0.66	0.62	0.89
228	0.95	0.68	20	28	0.72	0.76	0.51
229	0.79	0.76	17	25	0.86	0.95	0.47
230	0.7	0.89	14	22	0.89	0.31	0.52
231	0.47	0.9	10	18	0.93	0.93	0.91
232	0.24	0.98	8	15	0.95	0.97	0.47
233	0.17	0.99	4	12	0.98	0.97	0.53
234	0.07	0.99	0	9	0.99	0.99	0.32
235	0.06	0.99	4	9	0.99	0.99	0.81
236	0.12	0.99	4	8	0.99	0.99	0.66
237	0.32	0.99	0	9	0.99	0.87	0.78
238	0.45	0.99	4	11	0.99	0.91	0.97
240	0.6	0.98	7	14	0.93	0.85	0.85
241	0.65	0.96	10	17	0.94	0.56	0.22
242	0.62	0.95	8	16	0.97	0.89	0.25
243	0.29	0.97	6	13	0.98	0.63	0.49
244	0.18	0.99	4	12	0.99	0.81	0.94
245	0.02	0.97	7	11	0.99	0.99	0.93
246	0.01	0.98	6	11	0.99	0.99	0.74
247	0.03	0.98	6	12	0.99	0.74	0.4
248	0.04	0.98	7	14	0.97	0.98	0.42
249	0.19	0.95	10	18	0.94	0.82	0.23
250	0.29	0.9	12	20	0.9	0.54	0.35
251	0.59	0.9	16	24	0.84	0.6	0.6
252	0.83	0.83	19	27	0.74	0.4	0.32
254	0.94	0.87	21	29	0.72	0.53	0.71
255	0.88	0.89	18	26	0.66	0.27	0.64
256	0.8	0.89	18	25	0.44	0.33	0.93
257	0.62	0.9	15	23	0.74	0.57	0.35
258	0.64	0.87	17	24	0.72	0.63	0.64
259	0.37	0.89	15	22	0.8	0.68	0.98
260	0.11	0.89	12	19	0.9	0.58	0.45
261	0.02	0.92	11	18	0.9	0.9	0.48
262	0.01	0.94	10	15	0.96	0.64	0.99
263	0.01	0.9	11	15	0.94	0.8	0.99
264	0.02	0.93	10	14	0.96	0.91	0.58
265	0.1	0.96	10	16	0.97	0.36	0.82
266	0.27	0.94	10	16	0.97	0.67	0.81
267	0.6	0.92	12	19	0.98	0.08	0.41
268	0.72	0.87	12	20	0.97	0.3	0.72
269	0.87	0.86	14	21	0.96	0.7	0.97
270	0.88	0.81	13	21	0.96	0.17	0.89
271	0.92	0.87	12	20	0.95	0.47	0.93
272	0.86	0.87	9	17	0.98	0.72	0.52
273	0.89	0.87	12	19	0.94	0.2	0.93
274	0.81	0.81	13	20	0.9	0.26	0.85
275	0.68	0.78	10	17	0.96	0.45	0.46
276	0.67	0.78	10	17	0.97	0.91	0.99
277	0.7	0.82	14	20	0.81	0.66	0.83
278	0.59	0.86	14	20	0.84	0.68	0.93
279	0.4	0.87	13	18	0.95	0.97	0.87
280	0.5	0.83	14	19	0.89	0.98	0.95
281	0.55	0.84	18	23	0.58	0.43	0.98
282	0.49	0.84	16	22	0.72	0.68	0.52
283	0.46	0.81	15	21	0.85	0.76	0.39
284	0.63	0.77	18	24	0.79	0.48	0.32
285	0.67	0.77	20	26	0.58	0.81	0.85
286	0.65	0.74	18	25	0.74	0.85	0.75
287	0.73	0.67	18	26	0.71	0.08	0.84
288	0.81	0.65	22	29	0.52	0.54	0.95
289	0.85	0.72	23	30	0.52	0.1	0.5
290	0.84	0.66	21	29	0.72	0.48	0.81

### Sheet: supplementary_table_2
Residue	DFI Score	DCI Score	Distance from Binding Sites (Å)		RAPTORX Score	MISTIC Score	EVCOUPLING Score
			Minimum	Average
1	0.98	0.72	20	27	0.69	0.3	0.38
2	0.91	0.73	18	25	0.73	0.3	0.6
3	0.86	0.58	20	27	0.72	0.3	0.61
4	0.43	0.67	21	28	0.84	0.3	0.64
5	0.8	0.36	22	28	0.84	0.3	0.28
6	0.79	0.42	25	31	0.86	0.89	0.45
7	0.66	0.59	27	33	0.85	0.88	0.29
8	0.37	0.22	25	31	0.88	0.91	0.36
9	0.52	0.14	26	31	0.81	0.9	0.64
10	0.48	0.36	26	30	0.73	0.77	0.4
11	0.41	0.35	22	26	0.75	0.75	0.58
12	0.72	0.69	20	24	0.63	0.88	0.7
13	0.67	0.68	17	21	0.69	0.85	0.89
14	0.73	0.66	16	20	0.61	0.3	0.58
15	0.58	0.76	12	17	0.69	0.85	0.65
16	0.31	0.77	12	16	0.73	0.82	0.8
17	0.44	0.62	15	19	0.65	0.94	0.9
18	0.54	0.51	16	21	0.65	0.98	0.84
19	0.33	0.8	20	25	0.56	0.79	0.81
20	0.06	0.54	22	27	0.48	0.83	0.4
21	0.1	0.44	26	31	0.38	0.85	0.82
22	0.22	0.48	26	32	0.38	0.81	0.57
23	0.76	0.62	29	35	0.38	0.92	0.85
24	0.9	0.55	30	37	0.39	0.78	0.75
25	0.97	0.52	32	39	0.39	0.94	0.84
26	1	0.4	35	42	0.35	0.77	0.75
27	0.99	0.43	35	42	0.35	0.93	0.9
28	0.94	0.5	34	40	0.32	0.92	0.91
29	0.87	0.6	31	37	0.33	0.95	0.84
30	0.7	0.55	28	34	0.28	0.75	0.82
31	0.18	0.84	26	32	0.35	0.84	0.78
32	0.02	0.91	23	29	0.44	0.92	0.48
33	0.11	0.9	19	25	0.53	0.79	0.76
34	0.17	0.71	16	22	0.65	0.93	0.71
35	0.26	0.82	13	19	0.76	0.61	0.97
36	0.27	0.76	10	16	0.9	0.98	0.98
37	0.23	0.78	8	14	0.9	0.91	0.72
38	0.59	0.79	8	16	0.87	0.69	0.67
39	0.56	0.89	7	15	0.9	0.68	0.91
40	0.09	0.99	4	12	0.94	0.93	0.95
41	0.16	1	0	9	0.92	0.6	0.61
42	0.14	1	0	7	0.96	1	0.98
43	0.57	0.97	4	8	0.92	0.8	0.88
44	0.69	0.98	6	8	0.98	0.93	0.97
45	0.47	0.93	6	8	0.96	0.99	0.99
46	0.36	0.95	5	10	0.89	0.83	0.83
47	0.19	0.99	4	10	0.99	0.94	0.92
48	0.39	0.95	5	12	0.99	0.94	0.95
49	0.45	0.91	6	14	0.98	0.85	0.91
50	0.83	0.95	5	13	0.98	0.98	0.97
51	0.81	0.92	5	13	0.93	0.99	0.91
52	0.71	0.96	5	11	0.88	0.97	0.93
53	0.4	0.92	6	11	0.91	0.81	0.96
54	0.29	0.97	5	9	0.94	0.91	0.98
55	0.2	0.96	5	11	0.9	0.8	0.98
56	0.38	0.98	4	10	0.89	0.99	0.97
57	0.42	1	0	7	0.96	1	0.98
58	0.08	0.99	4	9	0.95	0.98	0.93
59	0.34	0.95	7	12	0.84	0.74	0.75
60	0.32	0.93	11	15	0.76	0.88	0.87
61	0.15	0.83	11	15	0.81	0.76	0.86
62	0.55	0.86	15	18	0.53	0.94	0.94
63	0.63	0.7	17	20	0.52	0.84	0.91
64	0.75	0.68	18	21	0.36	0.89	0.93
65	0.88	0.49	21	24	0.26	0.7	0.69
66	0.95	0.27	21	26	0.27	0.91	0.94
67	0.82	0.29	18	23	0.34	0.79	0.86
68	0.65	0.63	16	20	0.41	0.94	0.95
69	0.49	0.79	13	17	0.7	0.96	0.82
70	0.13	0.91	13	16	0.56	0.93	0.92
71	0.01	0.93	11	13	0.94	0.92	0.98
72	0.04	0.88	9	11	0.79	0.95	0.95
73	0.03	0.94	6	8	0.99	0.83	0.79
74	0.5	0.97	5	8	0.99	0.97	0.98
75	0.77	0.97	4	8	0.97	0.98	0.99
76	0.92	1	0	8	0.93	0.62	0.95
77	0.93	0.99	4	10	0.87	0.9	0.99
78	0.89	1	0	9	0.9	0.92	0.95
79	0.84	0.99	4	10	0.77	0.93	0.98
80	0.62	0.9	7	11	0.86	1	0.97
81	0.46	0.55	10	12	0.93	0.78	0.95
82	0.25	0.81	12	13	0.91	0.79	0.95
83	0.05	0.86	9	12	0.97	0.3	0.91
84	0.12	0.89	11	14	0.87	0.86	0.83
85	0.25	0.89	11	15	0.96	0.97	0.7
86	0.53	0.69	13	19	0.76	0.71	0.64
87	0.64	0.53	13	19	0.83	0.96	0.56
88	0.74	0.55	16	23	0.59	0.72	0.73
89	0.85	0.63	15	21	0.63	0.94	0.87
90	0.61	0.71	14	22	0.72	0.74	0.73
91	0.3	0.76	15	23	0.67	0.97	0.78
92	0.24	0.84	19	26	0.62	0.97	0.83
93	0.28	0.87	22	29	0.67	0.99	0.13
94	0.68	0.87	24	32	0.64	0.3	0.78
95	0.78	0.78	27	35	0.53	0.81	0.58
96	0.6	0.73	26	33	0.58	0.98	0.18
97	0.21	0.83	23	30	0.6	0.96	0.81
98	0.07	0.84	20	27	0.75	0.97	0.33
99	0.35	0.85	18	26	0.53	0.3	0.37
100	0.51	0.75	15	23	0.86	0.3	0.55
101	0.75	0.74	16	24	0.76	0.3	0.95
